# A novel terpene synthase produces an anti-aphrodisiac pheromone in the butterfly *Heliconius melpomene*

**DOI:** 10.1101/779678

**Authors:** Kathy Darragh, Anna Orteu, Kelsey J. R. P. Byers, Daiane Szczerbowski, Ian A. Warren, Pasi Rastas, Ana L. Pinharanda, John W. Davey, Sylvia Fernanda Garza, Diana Abondano Almeida, Richard M. Merrill, W. Owen McMillan, Stefan Schulz, Chris D. Jiggins

## Abstract

Terpenes, a group of structurally diverse compounds, are the biggest class of secondary metabolites. While the biosynthesis of terpenes by enzymes known as terpene synthases (TPSs) has been described in plants and microorganisms, few TPSs have been identified in insects, despite the presence of terpenes in multiple insect species. Indeed, in many insect species, it remains unclear whether terpenes are sequestered from plants or biosynthesised *de novo*. No homologs of plant TPSs have been found in insect genomes, though insect TPSs with an independent evolutionary origin have been found in Hemiptera and Coleoptera. In the butterfly *Heliconius melpomene*, the monoterpene (*E*)-β-ocimene acts as an anti-aphrodisiac pheromone, where it is transferred during mating from males to females to avoid re-mating by deterring males. To date only one insect monoterpene synthase has been described, in *Ips pini* (Coleoptera), and is a multifunctional TPS and isoprenyl diphosphate synthase (IDS). Here, we combine linkage mapping and expression studies to identify candidate genes involved in the biosynthesis of (*E*)-β-ocimene. We confirm that *H. melpomene* has two enzymes that exhibit TPS activity, and one of these, HMEL037106g1 is able to synthesise (*E*)-β-ocimene *in vitro*. Unlike the enzyme in *Ips pini*, these enzymes only exhibit residual IDS activity, suggesting they are more specialised TPSs, akin to those found in plants. Phylogenetic analysis shows that these enzymes are unrelated to previously described plant and insect TPSs. The distinct evolutionary origin of TPSs in Lepidoptera suggests that they have evolved multiple times in insects.

**Significance statement:** Terpenes are a diverse class of natural compounds, used by both plants and animals for a variety of functions, including chemical communication. In insects it is often unclear whether they are synthesised *de novo* or sequestered from plants. Some plants and insects have converged to use the same compounds. For instance, (*E*)-β-ocimene is a common component of floral scent and is also used by the butterfly *Heliconius melpomene* as an anti-aphrodisiac pheromone. We describe two novel terpene synthases, one of which synthesises (*E*)-β-ocimene in *H. melpomene*, unrelated not only to plant enzymes but also other recently identified insect terpene synthases. This provides the first evidence that the ability to synthesise terpenes has arisen multiple times independently within the insects.
