## Supplementary Table 2 for "A novel terpene synthase produces an anti-aphrodisiac pheromone in the butterfly *Heliconius melpomene*"

### Sheet: Sheet1
Gene	Gene name in H. cydno annotation	H. cydno transcript sequence
HMEL016759g1	g21171	ATGGCGTGTTTAAGTTCGAGTAGGCTTTGTGCTCGTGTTCAGGATAAGTTAATGTGTCAATTCGGACCTAAAGTTAGAAGGCAGACTGTATTTGTGAAACTGAAACCTCCTGGACCCTCTTCAATGCGAATATTTGGAAAGACCTGTCAGCGAGTGACTACATGTGGTCCAGCCTGTGGTTCAGTCGGGCCCGGACCAATTACTGGTGCGGCTCGACGGCTTGCATCCAGTCTACAGAGCACAAGCACAGGCTCTCTCCCAGATTACGGTACACAGATTGTAGACCCCTACCGCTTACTAGAAGATGACCTGAACGGAATATATGAAGATATAAGATCAGAATTGGAACGCAACACAAACCAGCCCGAGCTGAATACCATAGCTACATACTACTTCGAT…
HMEL037105g1	g21415	ATGGGCACTCAGAACGGAAGCGAAAATGGAGATTTGTATTTGGAAACTGAACTCTTATTACCATATAACCATGTCTTACAAGTGTCAGGTAAGCAAATGCGGATGAAAATTATTAGGGCTCTCAATCACTGGCTAAAGGTTCCCGAAGGAGATATGGAAAACATTGTCAATATAATTCATATGACGCATGTTTCGTCTTTGCTGCTGGATGATATTCAAGATGATACTAAATTGCGTCGAGGGCTACCAGCCGCACATAATGTTTACGGAGTTCCTCTAACCCTTAACGCCTCTTTTCACGCCTTATTCTTAGCTGTCAATAAGGCCTACGATATCAACCCAAAGGTCTCAAAATTATTGGTAGACTGTTTCTTGTGGGGCCTGCGTGGACAAGGAATG…
HMEL037106g1	g21416	ATGTCAGAAACAGAAGTGCATGTAATAAACGTAAATGGGAAAGAAAACGATGACTTGTTCTTGGAAAAANNNNNNNNNNNNNNNNNNNNNNNNNNNNNNNNNNNNNAAGGCAAGCAGTTAAGAATTAAGATCATGAGAGCTTTCAATCATTGGCTGCAAGCATCTGAGGCGGATGTGATGAAGGCTTTGGGCATTGTTAATTCGTTACACGTAGCTTCTTTACTAATTGACGATATACAAGATGATTCCACGCTCCGGAGGGGAATGCCCGCGGCACACTGCGTATACGGGGTACCTCTTACAGTTAACACCTCTTTACATGCTACGTTTCTGGTGTTGGAGGAAGCCTTTGCAACAGATCCCAGAACGGCAAAACTGCTGGTGGAAGATTTTTTAGAG…
HMEL022306g3	g21418	ATGTCAGAATCTGAAGTGCATATAATAAATGTACATAGCAAGGAAAACGATGATTTGGTCTTGGAAGAAGAAATTCTTGCTCCGTTCAACCACGTTTGTCAAGTGAAAGGCAAGCAATTAAGATTCAAGATCATAAGAGCTTTCAATCATTGGCTGCAAGCATCTGAGGTGGATGTGAAAAAGATTTTGGACATCGTTAGCTCGTTACACGTAGCTTGTTTACTAATTGACGATGTACAAGATAATTCCACGCTCCGGAGGGGACTGCCCGCCGCACACTGCGTATATGGAATACCTCTAACGATTAACACCGTTTTACATACCCTATTTCTGGTGTCAGAGGAAGCTTTTGCTGTAGATCCCAGAAAACAGGACATTTTTTCCTCATGGGAGTTCGAA…
HMEL037107g1	g21419	ATGTCAGAAGTGCATATAATAAACGTAAGTTGCAAAGAAAACGATGACTTGTACTTGGAAAAAGAAATTCTTGCTCCGTTCAGTCACATTTGTCAAGTGAAAGGCAAGCAGTTAAGAATTAAGATCATGAGAGCTTTCAATCATTGGCTGCAAGCATCTGAGGCGGATGTGATGAAGGCTTTGGGCATTGTTAATTCGTTACACGTAGCTTCTTTACTAATTGACGATATACAAGATGATTCCACTCTCCGGAGGGGAATGCCCGCGGCACACTGCGTGTACGGGGTACCTCTTACAGTTAACACAGCTTTTCACGCCGTATATCTGATATTGCAGGCAGCTTCTGCTACAGATCCCAGAGCGGAAAAAGTTCTGATTAAAGGTTTATTAGAGATGTCC…
HMEL037108g1	g21420	ATGGACGTTCAGAAAATAAGCGAAAATAGTGATTTGTATATGGAAAATGAACTCTTATTACCATATAATCATGTCTTACAAGTGTCAGGGAAGCAAATGCGGATGAAAATTGTTAAGGCTCTCAATCACTGGCTAAAGGTTCCCGAAGGAGATATGGAAAATATTGTTAATTTAATTCATATGATGCATGTCGCGTCTTTGCTACTGGATGATATTCAAGATGATAGTAAATTGCGTCGAGGGCTGCCAGCCGCACATAATGTCTACGGAGTTCCTATAACCCTTAACGCCTCGTGTCACGCTATATTTTTAGTCCTCACTAAGTCCTACGACATCAACCCAAAGGTTTCAAAAATAATGGTAGAGTCTTTCTTGTGGGGTCTGCGTGGACAAGGAATG…
HMEL015484g1	g21421	ATGTCGTTAGTAAAAAGCAAGGATGGTGACAAAAACCAAGATGAAAAACTACTGATGCCTTTTACTTACATCCAACAAGTGCCTGGAAAACAAATTCGATCGAAACTTACATTGGCATTCAATTATTGGTTAAGAGTTAGTGATGACAAGCTCCGAGCCATTGGAGAGATAGTTCAGATGTTACACAATTCCAGCTTATTGTTGGACGATATACAAGACAACTCAATCTTGCGAAGGGGTATTCCAGTAGCTCATTCGATCTACGGCATAGCGAGTACGATCAACGCAGCCAACTATGTCATTATCATCGCATTGGAGAAGACCCTGAAACTTGGTCATCCATTGGCTACCACTGTGTATACGGAACAGCTGTTGGAGTTGCACCGCGGCCAAGGCTTA…
